# Loss of plastid developmental genes coincides with a reversion to monoplastidy in hornworts

**DOI:** 10.1101/2022.01.11.475830

**Authors:** Alexander I. MacLeod, Parth K. Raval, Simon Stockhorst, Michael R. Knopp, Eftychios Frangedakis, Sven B. Gould

## Abstract

The first plastid evolved from an endosymbiotic cyanobacterium in the common ancestor of the Archaeplastida. The transformative steps from cyanobacterium to organelle included the transfer of control over developmental processes; a necessity for the host to orchestrate, for example, the fission of the organelle. The plastids of almost all embryophytes divide independent from nuclear division, leading to cells housing multiple plastids. Hornworts, however, are monoplastidic (or near-monoplastidic) and their photosynthetic organelles are a curious exception among embryophytes for reasons such as the occasional presence of pyrenoids. Here we screened genomic and transcriptomic data of eleven hornworts for components of plastid developmental pathways. We find intriguing differences among hornworts and specifically highlight that pathway components involved in regulating plastid development and biogenesis were differentially lost in this group of bryophytes. In combination with ancestral state reconstruction, our data suggest that hornworts have reverted back to a monoplastidic phenotype due to the combined loss of two plastid division-associated genes: ARC3 and FtsZ2.
