## Supplementary Tables S1-S5 for "Loss of plastid developmental genes coincides with a reversion to monoplastidy in hornworts"

### Sheet: Supplementary Table 1
Supplementary Table 1. List of proteome assemblies used in this study, and "fed" into OrthoFinder
Clade	Family	Species	Status	Assembly Source (Publication DOI)	Assembly Type	Date Downloaded (DD/MM/YYYY)	Pyrenoidal phenotype	Fraction of assembly missing (done by BUSCO)	Percentage of assembly missing - normalised for Bryophytes
Hornworts	Leiosporocerotaceae	Leiosporoceros dussii	sequenced	https://doi.org/10.1038/s41586-019-1693-2	Transcriptome	15.09.2021	Pyrenoid absent	0.46	4.18182
Hornworts	Notothyladaceae	Paraphymatoceros hallii	sequenced	https://doi.org/10.1038/s41586-019-1693-3	Transcriptome	15.09.2021	Pyrenoid absent	0.35	3.18182
Hornworts	Dendrocerotaceae	Nothoceros aenigmaticus	sequenced	https://doi.org/10.1038/s41586-019-1693-4	Transcriptome	15.09.2021	Prenoid absent	0.62	5.63636
Hornworts	Dendrocerotaceae	Nothoceros vincentianus	sequenced	https://doi.org/10.1038/s41586-019-1693-5	Transcriptome	15.09.2021	Pyrenoid present	0.39	3.54545
Hornworts	Dendrocerotaceae	Megaceros flagellaris	sequenced	https://doi.org/10.1038/s41586-019-1693-6	Transcriptome	15.09.2021	Pyrenoid absent	0.38	3.45455
Hornworts	Dendrocerotaceae	Phaeomegaceros coriaceus	sequenced	https://doi.org/10.1038/s41586-019-1693-7	Transcriptome	15.09.2021	Pyrenoid absent	0.34	3.09091
Hornworts	Notothyladaceae	Phaeoceros carolinianus	sequenced	https://doi.org/10.1038/s41586-019-1693-8	Transcriptome	15.09.2021	Pyrenoid present	0.33	3
Hornworts	Anthoceroceae	Anthoceros punctatus	sequenced	https://doi.org/10.1038/s41477-020-0618-2	Genome	15.09.2021	Pyrenoid present	0.19	1.72727
Hornworts	Anthoceroceae	Anthoceros agrestis	sequenced	https://doi.org/10.1038/s41477-020-0618-2	Genome	15.09.2021	Pyrenoid present	0.22	2
Hornworts	Anthoceroceae	Anthoceros angustus	sequenced	https://doi.org/10.1038/s41477-019-0588-4	Genome	15.09.2021	Pyrenoid absent	0.2	1.81818
Liverworts	Marchantiaceae	Marchantia polymorpha	sequenced	https://doi.org/10.1016/j.cell.2017.09.030	Genome	15.09.2021	Pyrenoid absent	0.11	1
Angiosperms	Brassicaceae	Arabidopsis thaliana	sequenced	DOI: 10.1093/nar/gkr1090	Genome	15.09.2021	Pyrenoid absent	0.003	N/A

### Sheet: Supplementary Table 2
Supplementary Table 2. List of OrthoGroups obtained from OrthoFinder run.
Gene	Biological Role	Orthogroup
FtsZ1	Plastid Division	OG0003753
FtsZ2	Plastid Division	OG0021456
FtsZ3	Plastid Division	OG0007445
DRP5B	Plastid Division	OG0006059
MinD	Plastid Division	OG0007564
MinE	Plastid Division	OG0003254
PDV1	Plastid Division	-
PDV2	Plastid Division	OG0016129
ARC6	Plastid Division	OG0001766
PARC6	Plastid Division	OG0020808
ARC3	Plastid Division	OG0022006
PBP	Peptidoglycan Layer Synthesis	OG0002925
MurG	Peptidoglycan Layer Synthesis	OG0001035
MraY	Peptidoglycan Layer Synthesis	OG0004566
MurF	Peptidoglycan Layer Synthesis	OG0006529
DD1	Peptidoglycan Layer Synthesis	OG0000620
MurE	Peptidoglycan Layer Synthesis	OG0004072
MurD	Peptidoglycan Layer Synthesis	OG0004084
MurC	Peptidoglycan Layer Synthesis	OG0003356
MurA	Peptidoglycan Layer Synthesis	OG0002886
MurB	Peptidoglycan Layer Synthesis	OG0006753
TOC75	Protein Import into the Chloroplast	OG0002935
TOC33	Protein Import into the Chloroplast	OG0001821
TOC132/TOC159	Protein Import into the Chloroplast	OG0003197
SP1 Ligase	Protein Import into the Chloroplast	OG0006004
TIC20	Protein Import into the Chloroplast	OG0005163
TIC56	Protein Import into the Chloroplast	OG0004728
TIC100	Protein Import into the Chloroplast	OG0002869
TIC236	Protein Import into the Chloroplast	OG0002525
TIC21	Protein Import into the Chloroplast	OG0009514
TIC110	Protein Import into the Chloroplast	OG0007111
TIC40	Protein Import into the Chloroplast	OG0005359
TIC22	Protein Import into the Chloroplast	OG0005479
TIC214/YCF1	Protein Import into the Chloroplast	OG0011739
cpSecE	Thylakoid Biogenesis	OG0009661
SecA	Thylakoid Biogenesis	OG0004136
cpSecY	Thylakoid Biogenesis	OG0001854
FtsY	Thylakoid Biogenesis	OG0007280
ALB3	Thylakoid Biogenesis	OG0005428
SRP54	Thylakoid Biogenesis	OG0000988
SRP43	Thylakoid Biogenesis	OG0005588
LTD	Thylakoid Biogenesis	OG0007634
ALB4	Thylakoid Biogenesis	OG0021030
Tha4	Thylakoid Biogenesis	OG0010949
TatC	Thylakoid Biogenesis	OG0006031
Hcf106	Thylakoid Biogenesis	OG0005520
STT2	Thylakoid Biogenesis	OG0016576
STT1	Thylakoid Biogenesis	OG0021788
TPP	Thylakoid Biogenesis	OG0000905
SPP	Thylakoid Biogenesis	OG0001716

### Sheet: Supplementary Table 3
Supplementary Table S3: List of Assemblies Used for Ancestral State Reconstruction Analyses and Species Tree Generation
Organism Name	Source	Identifier
Sphagnum fallax	Phytozome	Phytozome genome ID: 310
Chara braunii	Publication	DOI: 10.1016/j.cell.2018.06.033
Chlorokybus atomphyticus	Publication	DOI: 10.1038/s41477-019-0560-3
Azolla filiculoides	Publication	DOI: 10.1038/s41477-018-0188-8
Sesamum indicum	RefSeq	GCF_000512975.1
Klebsormidium flaccidum	GenBank	DF237189.1
Mesostigma viride	Publication	DOI: 10.1038/s41477-019-0560-3
Mesotaenium endlicherianum	Publication	DOI: 10.1016/j.cell.2019.10.019
Arabidopsis thaliana	RefSeq	GCF_000001735.4
Spinacia oleracea	RefSeq	GCF_002007265.1
Amborella trichopoda	RefSeq	GCF_000471905.2
Physcomitrium patens	RefSeq	GCF_000002425.4
Glycine max	RefSeq	GCF_000004515.5
Citrus sinensis	RefSeq	GCF_000317415.1
Coffea arabica	RefSeq	GCF_003713225.1
Sorghum bicolor	RefSeq	GCF_000003195.3
Phaseolus vulgaris	RefSeq	GCF_000499845.1
Brachypodium distachyon	RefSeq	GCF_000005505.3
Cicer arietinum	RefSeq	GCF_000331145.1
Selaginella moellendorffii	RefSeq	XM_024690009.1
Oryza sativa	RefSeq	GCF_001433935.1
Arabidopsis lyrata	RefSeq	GCF_000004255.2
Asparagus officinalis	RefSeq	GCF_001876935.1
Marchantia polymorpha	Phytozome	Phytozome Genome ID: 320
Anthoceros punctatus	Publication	DOI: 10.1038/s41477-019-0588-4
Anthoceros agrestis	Publication	DOI: 10.1038/s41477-019-0588-4
Salvinia cucullata	Publication	DOI: 10.1038/s41477-018-0188-8
Chlamydomonas reinhardtii	RefSeq	GCF_000002595.1
Coccomyxa subellipsoidae	RefSeq	GCF_000258705.1
Dunaliella salina	GenBank	MU069700.1
Micromonas pusilla	RefSeq	GCF_000151265.2
Micromonas commoda	RefSeq	GCF_000090985.2
Ostreococcus lucimarinus	RefSeq	XM_001419322.1
Panicum hallii	RefSeq	GCF_002211085.1
Rosa chinensis	RefSeq	GCF_002994745.1
Spirogloea muscicola	Publication	DOI: 10.1016/j.cell.2019.10.019
Volvox carteri	GCF_000143455.1	GCF_000143455.1
Cyanophora paradoxa	Publication	DOI: 10.1093/dnares/dsz009
Ceratopteris richardii	Phytozome	Phytozome Genome ID: 676
Sphagnum magellanicum	Phytozome	Phytozome Genome ID: 521
Ceratodon purpureus	Phytozome	Phytozome Genome ID: 538
Thuja plicata	Phytozome	Phytozome Genome ID: 527
Prasinoderma coloniale	Publication	DOI: 10.1038/s41559-020-1221-7

### Sheet: Supplementary Table 4
Supplementary Table S4: List of Universally Conserved Genes Used to Generate a Species Phylogeny
Species	FNR1	CDKD1	NOA1	cpSecA	SPP	RBCL
Sphagnum_fallax	Sphfalx0286s0005.1.p	Sphfalx0111s0047.1.p	Sphfalx0019s0060.1.p	Sphfalx0004s0322.1.p	Sphfalx0123s0044.1.p	Sphfalx0100s0003.1.p
Chara_braunii	g12714.t1	g37868.t1	g34812.t1	g2809.t1	g32249.t1	g368.t1
Chlorokybus_atmophyticus	Chrsp31S04838	Chrsp108S00040	Chrsp4S06266	Chrsp63S07082	Chrsp10S01473	https://www.uniprot.org/uniprot/Q19V64
Azolla_filiculoides	Azfi_s0007.g011034	Azfi_s0097.g043851	Azfi_s0032.g024804	Azfi_s0509.g074716	Azfi_s0014.g013574	https://www.uniprot.org/uniprot/B2BI69
Sesamum_indicum	XP_011099850.1	XP_020551287.1	XP_011076376.1	XP_011079470.1	XP_020552679.1	YP_004935674.1
Klebsormidium_flaccidum	GAQ83927.1	GAQ84194.1	GAQ87348.1	GAQ80204.1	GAQ88198.1	GAQ93726.1
Mesostigma_viride	Mesvi519S06615	Mesvi22S00396	Mesvi41S09440	Mesvi1357S02625	Mesvi753S09619	https://www.uniprot.org/uniprot/Q9MUT6
Mesotaenium_endlicherianum	ME000132S00443	ME000766S09571	ME000082S09929	ME000197S02552	ME000168S01777	https://www.ncbi.nlm.nih.gov/nuccore/AJ553951
Arabidopsis_thaliana	NP_201420.1	NP_173244.1	NP_850666.1	NP_001190653.1	NP_199054.1	NP_051067.1
Spinacia_oleracea	XP_021862230.1	XP_021857964.1	XP_021842187.1	XP_021836345.1	XP_021854983.1	NP_054944.1
Amborella_trichopoda	XP_006844481.1	XP_006855287.1	XP_006838192.1	XP_006840359.1	XP_006849871.1	NP_904107.1
Physcomitrella_patens	XP_024384495.1	XP_024391793.1	XP_024380934.1	XP_024357537.1	XP_024399545.1	NP_904194.1
Glycine_max	XP_003547929.1	XP_014634188.2	XP_014619885.1	XP_006574521.1	XP_003537738.1	YP_538747.1
Citrus_sinensis	XP_006466953.1	XP_006490716.1	XP_006490128.1	XP_006492424.1	XP_006494428.1	YP_740483.1
Coffea_arabica	XP_027073882.1	XP_027126741.1	XP_027103965.1	XP_027118713.1	XP_027125887.1	YP_817490.1
Sorghum_bicolor	XP_002437683.1	XP_002439746.1	XP_002451348.1	XP_021312222.1	XP_021306259.1	YP_899415.1
Phaseolus_vulgaris	XP_007157909.1	XP_007152700.1	XP_007131460.1	XP_007145094.1	XP_007157075.1	XP_007149325.1
Brachypodium_distachyon	XP_003575004.1	XP_003568531.1	XP_003570776.1	XP_003567619.2	XP_010227485.1	YP_002000495.1
Cicer_arietinum	XP_004512139.1	XP_004512715.1	XP_004506351.1	XP_012569944.1	XP_004511418.2	XP_012574965.2
Selaginella_moellendorffii	XP_002992727.2	XP_024515409.1	XP_024527792.1	XP_024544548.1	XP_024530004.1	https://www.uniprot.org/uniprot/C7B2G2
Oryza_sativa	XP_015625198.1	XP_015640677.1	XP_015626850.1	XP_015621810.1	XP_015643311.1	NP_039391.1
Arabidopsis_lyrata	XP_002865083.1	XP_020869039.1	XP_020881010.1	XP_020877253.1	XP_020869468.1	YP_009357275.1
Asparagus_officinalis	XP_020248380.1	XP_020273956.1	XP_020244469.1	XP_020255016.1	XP_020265439.1	YP_009370029.1
Marchantia_polymorpha	Mp7g04850.1	Mp8g08420.1	Mp1g10240.1	Mp5g09750.1	Mp3g04410.1	YP_009646821.1
Anthoceros_punctatus	Apun_evm.model.utg000039l.780.1	Apun_evm.model.utg000090l.340.1	Apun_evm.model.utg000028l.360.1	Apun_evm.model.utg000043l.338.1	Apun_evm.model.utg000023l.1415.3	YP_009862972.1
Anthoceros_agrestis	AagrBONN_evm.model.Sc2ySwM_117.302.1	AagrBONN_evm.model.Sc2ySwM_228.1705.1	AagrBONN_evm.model.Sc2ySwM_344.3689.1	AagrBONN_evm.model.Sc2ySwM_228.4155.1	AagrBONN_evm.model.Sc2ySwM_117.2840.1	YP_009863062.1
Salvinia_cucullata	Sacu_v1.1_s0015.g006737	Sacu_v1.1_s0072.g016962	Sacu_v1.1_s0035.g011465	Sacu_v1.1_s0070.g016761	Sacu_v1.1_s0160.g023865	AAA19998.1
Chlamydomonas_reinhardtii	XP_001697352.1	XP_001694537.1	XP_001700794.1	XP_001696954.1	XP_001697221.1	AXU05946.1
Coccomyxa_subellipsoidae	XP_005644145.1	XP_005643305.1	XP_005650839.1	XP_005651027.1	XP_005651110.1	ADV29899.1
Dunaliella_salina	KAF5838219.1	KAF5836219.1	KAF5835958.1	KAF5842058.1	KAF5830937.1	YP_005089820.1
Micromonas_pusilla	XP_003064407.1	XP_003058121.1	XP_003057990.1	XP_003060652.1	XP_003056641.1	AAA87205.1
Ostreococcus_lucimarinus	XP_001422240.1	XP_001418643.1	XP_001417253.1	XP_001417281.1	XP_001419673.1	XP_001418678.1
Panicum_hallii	XP_025804056.1	XP_025808121.1	XP_025805469.1	XP_025815001.1	XP_025811386.1	PUZ60619.1
Rosa_chinensis	XP_024177472.1	XP_024173166.1	XP_024190627.1	XP_024187699.1	XP_024186349.1	QFI36060.1
Spirogloea_muscicola	SM000020S06038	SM000002S05785	SM000051S17566	SM000023S07674	SM000415S15584	SM000511S17828
Volvox_carteri	XP_002954986.1	XP_002954735.1	XP_002947113.1	XP_002947924.1	XP_002945712.1	ACY06055.1
Micromonas_commoda	XP_002500720.1	XP_002499703.1	XP_002501513.1	XP_002504962.1	XP_002506258.1	YP_002808616.1
Cyanophora_paradoxa	jgi|Cyapar1|6682|g6467.t1	jgi|Cyapar1|5121|g4965.t1	jgi|Cyapar1|24327|g23790.t1	jgi|Cyapar1|19879|g19490.t1	jgi|Cyapar1|25258|g24676.t1	NP_043240.1
Prasinoderma_coloniale	PRCOL_00002643-RA	PRCOL_00005759-RA	PRCOL_00004906-RA	PRCOL_00000237-RA	PRCOL_00001043-RA	https://ftp.cngb.org/pub/CNSA/data2/CNP0000924/CNS0223645/CNA0013962/
Ceratopteris_richardii	Ceric.04G111900.1.p	Ceric.12G028200.2.p	Ceric.05G094200.1.p	Ceric.02G067600.1.p	Ceric.06G019300.1.p	Ceric.38G006500.1.p
Sphagnum_magellanicum	Sphmag09G075700.1.p	Sphmag18G068700.1.p	Sphmag02G147800.1.p	Sphmag08G028000.1.p	Sphmag01G037200.1.p	Sphmag20G015900.1.p
Thuja_plicata	Thupl.29379613s0002.1.p	Thupl.29360291s0001.1.p	Thupl.29379200s0001.3.p	Thupl.29377225s0018.1.p	Thupl.29380422s0016.1.p	Thupl.29381493s0012.1.p
Ceratodon_purpureus	CepurGG1.7G177800.1.p	CepurGG1.2G105400.1.p	CepurGG1.9G157500.1.p	CepurGG1.UG004400.1.p	CepurGG1.5G177200.1.p	https://www.uniprot.org/uniprot/B9VLR6

### Sheet: Supplementary Table S5
Supplementary Table S5. List of Plastid Division Machinery Orthologues in Archaeplastidal Genomes
Species	FTSZ1	FTSZ2	FTSZ3	DRP5B	MinD	MinE	PDV1	PDV2	PARC6	ARC6	ARC3
Sphagnum_fallax	Sphfalx0144s0029.1.p	Sphfalx0149s0016.1.p	Sphfalx0032s0111.1.p	Sphfalx0130s0043.1.p	Sphfalx0082s0019.1.p	Sphfalx0022s0054.1.p	Sphfalx0019s0089.1.p	Sphfalx0087s0069.1.p	Sphfalx0006s0100.1.p	Sphfalx0006s0100.2.p	Sphfalx0084s0049.1.p
Chara_braunii	g22446.t1	g22446.t2	g44487.t1	g24372.t2	g30185.t1			g41289.t1	g40449.t1	g40437.t1
Chlorokybus_atmophyticus	Chrsp35S05289	Chrsp109S01456		Chrsp187S02907	Chrsp9S00719	Chrsp115S01697				Chrsp17S02703
Azolla_filiculoides	Azfi_s0305.g063929	Azfi_s0154.g053568	Azfi_s0157.g053808	Azfi_s0006.g010303	Azfi_s0355.g066723	Azfi_s0037.g026072		Azfi_s0013.g013110	Azfi_s0371.g067108	Azfi_s0090.g042740
Sesamum_indicum	XP_011097821.1	XP_020553667.1		XP_011087835.1	XP_011076110.1	XP_011070967.1	XP_011084482.1	XP_020551917.1	XP_011072068.1	XP_011083887.2	XP_011070512.1
Klebsormidium_flaccidum	GAQ85535.1	GAQ78818.1	GAQ83521.1	GAQ80690.1	GAQ87727.1	GAQ88458.1		GAQ78465.1		GAQ80448.1
Mesostigma_viride	Mesvi78S08172	Mesvi2476S04531	Mesvi50S06563	Mesvi262S04717	Mesvi181S03624	Mesvi4956S00633				Mesvi1667S03447
Mesotaenium_endlicherianum	ME000018S02379	ME000407S06953	ME001757S02030	ME000014S01207	ME1132893C07549	ME000060S08742			ME000132S00384	ME000184S02230
Arabidopsis_thaliana	NP_200339.1	NP_001323530.1		NP_188606.2	NP_197790.1	NP_564964.1	NP_200140.1	NP_028242.1	NP_188549.2	NP_199063.1	NP_177638.2
Spinacia_oleracea	XP_021851727.1	XP_021839646.1		XP_021860936.1	XP_021844225.1	XP_021864516.1	XP_021840122.1	XP_021850849.1	XP_021850265.1	XP_021848968.1	XP_021856012.1
Amborella_trichopoda	XP_006839100.2	XP_006855018.2		XP_006830316.1	XP_006829073.1	XP_006844856.2	XP_006839195.2	XP_011627770.2	XP_011624786.2	XP_006854866.1	XP_020530013.1
Physcomitrella_patens	XP_024403459.1	XP_024388464.1	XP_024371397.1	XP_024393452.1	XP_024393521.1	XP_024362873.1	XP_024400127.1	XP_024360080.1	XP_024361348.1	XP_024359405.1
Glycine_max	XP_006586107.1	XP_003521462.1		XP_003531050.1	XP_003549028.1	NP_001236997.1	XP_003543942.1	XP_003541094.1	XP_003549173.1	XP_003545049.1	XP_006588380.1
Citrus_sinensis	XP_006474983.1	XP_006481782.1		XP_006493277.1	XP_006490641.1	XP_006483078.1	XP_006490581.1	XP_015386305.1	XP_006493425.1	XP_006473597.1	XP_006470874.1
Coffea_arabica	XP_027061198.1	XP_027073084.1		XP_027112906.1	XP_027103700.1	XP_027099911.1	XP_027103618.1	XP_027102753.1	XP_027121436.1	XP_027094728.1	XP_027067439.1
Sorghum_bicolor	XP_002448714.1	XP_002447361.1		XP_002442917.1	XP_002436332.1	XP_002443209.1	XP_002453640.1	XP_002461385.1	XP_002448767.1	XP_002453221.1	XP_021310666.1
Phaseolus_vulgaris	XP_007146538.1	XP_007162898.1		XP_007159076.1	XP_007152160.1	XP_007157698.1	XP_007141003.1	XP_007131874.1	XP_007152546.1	XP_007160698.1	XP_007142830.1
Brachypodium_distachyon	XP_003580765.1	XP_003579697.1		XP_003578834.2	XP_003557269.1	XP_003576143.2	XP_014755633.1	XP_003557598.1	XP_010240606.1	XP_003573630.1	XP_003576822.1
Cicer_arietinum	XP_004500118.1	XP_004494173.1		XP_004504767.1	XP_004513184.1	XP_004490128.1	XP_004498390.1	XP_012573209.1	XP_004515279.1	XP_004499214.1	XP_004497166.1
Selaginella_moellendorffii	XP_024545777.1	XP_024526211.1	XP_002973411.2	XP_024538580.1	XP_002961418.2	XP_002964376.1		XP_024540262.1		XP_024522768.1	XP_002973411.2
Oryza_sativa	XP_015633950.1	XP_015631539.1		XP_015618305.1	XP_015642930.1	XP_015618636.1	XP_015623479.1	XP_015645058.1	XP_015636653.1	XP_015626724.1	XP_015611696.1
Arabidopsis_lyrata	XP_002866084.1	XP_002881433.1		XP_020887587.1	XP_002872087.1	XP_002887232.1	XP_020871536.1		XP_020887706.1	XP_020883836.1	XP_002889005.1
Asparagus_officinalis	XP_020271629.1	XP_020253249.1		XP_020253123.1	XP_020259121.1	XP_020242118.1	XP_020270138.1	XP_020257781.1	XP_020272231.1	XP_020241613.1	XP_020250299.1
Marchantia_polymorpha	Mp1g01610.1	Mp5g10470.1	Mp2g21320.1	Mp8g15530.1	Mp2g14990.1	Mp2g05610.1	Mp1g19910.1		Mp8g00940.2	Mp8g00940.1	Mp5g20670.1
Anthoceros_punctatus	Apun_evm.model.utg000039l.147.4	Apun_evm.model.utg000039l.147.1	Apun_evm.model.utg000107l.199.1	Apun_evm.model.utg000272l.195.1	Apun_evm.model.utg000045l.486.1	Apun_evm.model.utg000039l.275.7		Apun_evm.model.utg000131l.223.1		Apun_evm.model.utg000131l.119.1
Anthoceros_agrestis	AagrBONN_evm.model.Sc2ySwM_344.2777.1		AagrBONN_evm.model.Sc2ySwM_344.964.1	AagrBONN_evm.model.Sc2ySwM_368.419.1	AagrBONN_evm.model.Sc2ySwM_368.3402.3	AagrBONN_evm.model.Sc2ySwM_344.2821.1		AagrBONN_evm.model.Sc2ySwM_228.2503.1		AagrBONN_evm.model.Sc2ySwM_228.2424.2
Salvinia_cucullata	Sacu_v1.1_s0110.g020645	Sacu_v1.1_s0225.g026326		Sacu_v1.1_s0019.g007953	Sacu_v1.1_s0042.g012692	Sacu_v1.1_s0041.g012457		Sacu_v1.1_s0001.g000255		Sacu_v1.1_s0076.g017490	Sacu_v1.1_s0110.g020645
Chlamydomonas_reinhardtii	XP_001702420.1	XP_001700508.1		XP_001702662.1	XP_001697031.1	XP_001697195.1				XP_001690917.1
Coccomyxa_subellipsoidae	XP_005647947.1			XP_005649445.1		XP_005650774.1
Dunaliella_salina	KAF5835540.1	KAF5833891.1		KAF5825543.1	KAF5826414.1	KAF5829444.1			KAF5834804.1
Micromonas_pusilla	XP_003058549.1	XP_003058209.1		XP_003060464.1	XP_003056998.1	XP_003064267.1
Ostreococcus_lucimarinus	XP_001419359.1	XP_001418657.1		XP_001418657.1	XP_001416090.1	XP_001421906.1
Panicum_hallii	XP_025824155.1	XP_025811106.1		XP_025806376.1	XP_025812174.1	XP_025809997.1	XP_025816991.1	XP_025799329.1	XP_025824617.1	XP_025800475.1	XP_025800752.1
Rosa_chinensis	XP_024156796.1	XP_024188505.1		XP_024174360.1	XP_024175777.1	XP_024192239.1	XP_024176849.1	XP_024165278.1	XP_024173336.1	XP_024166195.1	XP_024193609.1
Spirogloea_muscicola	SM000097S24772	SM000283S10691	SM000005S17234		SM000027S09634	SM000160S02561	SM000125S26051			SM000034S12782
Volvox_carteri	XP_002955661.1	XP_002952497.1		XP_002950127.1	XP_002947961.1	XP_002948241.1				XP_002948207.1
Micromonas_commoda	XP_002501749.1	XP_002499616.1		XP_002505150.1	XP_002502436.1
Cyanophora_paradoxa		jgi|Cyapar1|4550|g4421.t1		jgi|Cyapar1|15783|g15242.t1	jgi|Cyapar1|8464|g8195.t1	jgi|Cyapar1|8465|g8196.t1
